# ATF3 Preserves Skeletal Muscle Stem Cell Quiescence by Preventing Precocious Activation

**DOI:** 10.1101/2022.08.12.503549

**Authors:** Suyang Zhang, Yile Huang, Feng Yang, Liangqiang He, Yuying Li, Yi Ching Esther Wan, Yingzhe Ding, Kui Ming Chan, Ting Xie, Hao Sun, Huating Wang

## Abstract

Skeletal muscle stem cells (also called satellite cells, SCs) are important for maintaining muscle tissue homeostasis and damage-induced regeneration. However, it remains poorly understood how the SC quiescence is preserved. Here we report that AP-1 family member ATF3 preserves the SC quiescence by preventing their premature activation. *Atf3* is rapidly and transiently induced in SCs upon activation. Short-term deletion of *Atf3* in SCs accelerates acute injury-induced regeneration, and however, its long-term deletion exhausts the SC pool and thus impairs muscle regeneration. The *Atf3* loss also provokes SC activation during voluntary exercise and enhances SC activation during resistance exercise. Mechanistically, ATF3 directly activates the transcription of *Histone 2B* genes, which reduction accelerates nucleosome displacement and gene transcription required for SC activation. Finally, the ATF3-dependent H2B expression also prevents genome instability and replicative senescence in SCs. Therefore, this study has revealed a novel mechanism for preserving the SC population by actively suppressing precocious activation, in which ATF3 is a key regulator.
