## Supplementary material for "ATF3 Preserves Skeletal Muscle Stem Cell Quiescence by Preventing Precocious Activation": TableS5

### Sheet: Table S5
Supplementay Table S7: Oligonucleotides used for genotyping, Cloning, RT-qPCR and CRISPR/Cas9 mediated genomic editing
Primers for genotyping
Name	Sequence
Pax7-CreER-mutant	CAAAAGACGGCAATATGGTG
Pax7-CreER-wild type	CTGCACTGAGACAGGACCG
Pax7-CreER-Common	GCTGCTGTTGATTACCTGGC
EYFP-mutant	AAGACCGCGAAGAGTTTGTC
EYFP-wild type	GGAGCGGGAGAAATGGATATG
EYFP-Common	AAAGTCGCTCTGAGTTGTTAT
Pax7-CRE-F	CTCAGTGAGTTCGATTAGCC
Pax7-CRE-R	CCAGACGGTTCCCTTTGT
Atf3flox-F	CAACTCCCTCTCCTCAAGTC
Atf3flox-R	GGCTTATGCACATACAAATA
Primers for cloning
Name	Sequence
Atf3-CDS-top	CGGGGTACC-ATGATGCTTCAACATCCAGG
Atf3-CDS-bottom	TGCTCTAGA-TTAGCTCTGCAATGTTCCTT
Hist2h2bb-top	GACTTCGCTGGATCCGGCATAAGCTTGGG
Hist2h2bb-bottom	AGTACACCAGCTCCAAGTGAGGTACCCCG
Primers for qRT-PCR
Name	Sequence
Atf3-F	GATTGAGGAGCTGAAGAATG
Atf3-R	AAGAGGTTCCTCTCGTCTTC
Atf4-F	TCAGACACCGGCAAGGAG
Atf4-R	GTGGCCAAAAGCTCATCTG
JunB-F	CAGCTACTTTTCGGGTCAGG
JunB-R	ACGTGGTTCATCTTGTGCAG
Fos-F	CTCCTTCTCCAGCATGGGC
Fos-R	GGGATAAAGTTGGCACTAGAGACG
Fosb-F	TCTTCTTCTTGGAGGCCGTG
Fosb-R	TATCCTCCGGACGAATCGGA
Ki67-F	TCTCAGCCCCTAGAAGACCT
Ki67-R	GCCTCGTGACTGTGTTTGTT
p27-F	CCGCCTGCAGAAATCTCTTC
p27-R	GGCCTGTAGTAGAACTCGGG
Pax7-F	GCTACCAGTACAGCCAGTATG
Pax7-R	GTCACTAAGCATGGGTAGATG
MyoD-F	CTGCTCTGATGGCATGATGG
MyoD-R	GTTCCCTGTTCTGTGTCGCT
MyoG-F	ATGGTGCCCAGTGAATGCAA
MyoG-R	ACCCAGCCTGACAGACAATC
Hist2h2aa2-F	GAGTACCTAACGGCCGAGAT
Hist2h2aa2-R	TTATGGTGGCTCTCCGTCT
Hist2h2bb-F	AGAAGGGCTCTAAGAAAGCTG
Hist2h2bb-R	GATTCCCATAGCCTTAGATGAG
Hist1h3e-F	GAAGAAGCCTCACCGCTAC
Hist1h3e-R	AGGTTGGTGTCCTCAAACAG
Hist1h4j+k-F	TTCTGAGCTGTCCTGAGTGC
Hist1h4j+k-R	GCTTAGCGCCACCTTTACC
Hist1h4m-F	GAGCAGTACAGTTTTGTCTTCGTC
Hist1h4m-R	CGTGATGCCCTGGATGTTAT
Hist1h4n-F	GTGTTCCTGGAGAACGTGAT
Hist1h4n-R	GGGCCTTTAGTTGAGAAAGA
p16-F	CGTACCCCGATTCAGGTGAT
p16-R	TTGAGCAGAAGAGCTGCTACGT
p21-F	GTGGGTCTGACTCCAGCCC
p21-R	CCTTCTCGTGAGACGCTTAC
p53-F	CACAGCGTGGTGGTACCTTA
p53-R	GCACAAACACGAACCTCAAA
GAPDH-F	CACGGCAAATTCAACGGCACAGTCAAGG
GAPDH-R	GTTCACACCCATCACAAACATGG
18s-F	GTAACCCGTTGAACCCCATT
18s-R	CCATCCAATCGGTAGTAGCG
sgRNA oligos for CRISPR/Cas9 mediated genomic editing
Name	Sequence
Atf4-sgRNA-1-F	CACCGCTTCCTGAACAGCGAAGTGT
Atf4-sgRNA-1-R	AAACACACTTCGCTGTTCAGGAAGC
Atf4-sgRNA-2-F	CACCGCTTGCCGGTGTCTGAGGCAC
Atf4-sgRNA-2-R	AAACGTGCCTCAGACACCGGCAAGC
sap1Atf4-sgRNA-1-F	accgCTTCCTGAACAGCGAAGTGT
sap1Atf4-sgRNA-1-R	aacACACTTCGCTGTTCAGGAAGC
Atf4GT-F	GGAGGCTTACACAATGGCCT
Atf4GT-R	TCCAACGTGGTCAAGAGCTC
JunB-sgRNA-1-F	CACCGTAAGAGTCGTCGTGATAGAA
JunB-sgRNA-1-R	AAACTTCTATCACGACGACTCTTAC
JunB-sgRNA-2-F	CACCGTACAGGGGGCGGCGTCACCG
JunB-sgRNA-2-R	AAACCGGTGACGCCGCCCCCTGTAC
sap1JunB-sgRNA-1-F	accgTAAGAGTCGTCGTGATAGAA
sap1JunB-sgRNA-1-R	aacTTCTATCACGACGACTCTTAC
JunBGT-F	CTCCAGAGGGTGCAGAGGCT
JunBGT-R	GCGCCTTTACGCACAGC
Fos-sgRNA-1-F	CACCGTGCTGGAGAAGGAGTCGGCT
Fos-sgRNA-1-R	AAACAGCCGACTCCTTCTCCAGCAC
Fos-sgRNA-2-F	CACCGTGGAGATGGCTGTCACCGT
Fos-sgRNA-2-R	AAACACGGTGACAGCCATCTCCAC
sap1Fos-sgRNA-1-F	accGTGCTGGAGAAGGAGTCGGCT
sap1Fos-sgRNA-1-R	aacAGCCGACTCCTTCTCCAGCAC
Fos-ex1-GT-F	TACACGCGGAAGGTCTAGGA
Fos-ex1-GT-R	CAGACAAGTCCTGGGTTCCC
Fos-ex2-GT-F	AGCGCAGACGTCAGGGATAT
Fos-ex2-GT-R	GGAACAAAGAAGCTCCCCGG
Fosb-sgRNA-1-F	CACCGTTGTGATTGCGGTGACCGT
Fosb-sgRNA-1-R	AAACACGGTCACCGCAATCACAAC
Fosb-sgRNA-2-F	CACCGAGTGCCTACAGCACTGGCG
Fosb-sgRNA-2-R	AAACCGCCAGTGCTGTAGGCACTC
sap1Fosb-sgRNA-1-F	accGTTGTGATTGCGGTGACCGT
sap1Fosb-sgRNA-1-R	aacACGGTCACCGCAATCACAAC
FosbGT-F	ACTCACAGGGGTCGGTGT
FosbGT-R	GGATCTTCATGCATGGCAGCA
